# *O*-GlcNAc transferase contributes to sex-specific placental deregulation in gestational diabetes

**DOI:** 10.1101/2022.05.24.492568

**Authors:** Yiwen Cui, Meredith Cruz, Anna Palatnik, Stephanie Olivier-Van Stichelen

**Affiliations:** Department of Obstetrics and Gynecology, Medical College of Wisconsin, Milwaukee, WI, 53226; Cardiovascular Center, Medical College of Wisconsin, Milwaukee, WI, 53226; Department of Biochemistry, Medical College of Wisconsin, Milwaukee, WI, 53226

**Keywords:** *O*-GlcNAcylation, Placenta, RNA-sequencing, gestational diabetes

## Abstract

Fetal sex has been known to be associated with differential risks for adverse perinatal outcomes. Recently it has been highlighted as a risk factor for gestational diabetes (GDM), which carries short- and long-term cardiometabolic implications for the pregnant women and their offspring. Understanding the molecular mechanisms through which fetal sex can modulate placenta physiology can help identify novel molecular targets for future clinical applications. In this study, we investigated the nutrient-sensing *O*-GlcNAc pathway as a potential mediator of sex-driven placenta dysfunction due to the unique location of the *O*-GlcNAc transferase (OGT) enzyme on the X chromosome. Using banked placenta tissues, we demonstrated that placenta *OGT* is downregulated in women with GDM, especially when carrying a male offspring. We modeled our observation *in vitro* using male placenta trophoblast BeWo cells in which OGT was knocked down. A comprehensive transcriptomic profile *via* RNA sequencing demonstrated changes in hormonal, inflammatory and immunologic markers, toward GDM-like transcriptional signatures. Altogether, this study suggests that OGT deserves important consideration for sexual dimorphism observed in GDM and highlights the importance of O-GlcNAcylation in placenta endocrine physiology.
