## Supplementary material for "*O*-GlcNAc transferase contributes to sex-specific placental deregulation in gestational diabetes": Table 1

### Sheet: Sheet1
Table 1: Demographics and clinical characteristics of healthy and GDM placentas used. GCT = 1-hour glucose challenge test; GA = gestational age; NPH: neutral protamine Hagedorn Insulin. Significance was calculated between healthy and GDM values with a Mann-Whitney test.
Group	Age	Race	BMI	GCT	GA at diagnosis (weeks)	Medication
MALE
Health
#1	19	Black	26.4	89	-	-
#2	25	Black	33.2	90	-	-
#3	23	Black	26.9	130	-	-
#4	28	White	28.3	97	-	-
#5	25	White	29.5	91	-	-
Average	24		28.86	99.4
GDM
#6	32	White	32.6	153	27	NPH
#7	30	White	38.1	246	24	Detemir
#8	31	Asian	25.7	211	25	NPH
#9	40	Black	28.4	234	25	NPH
Average	33.25		31.2	211	25.25
Male Healthy vs. GDM	p=0.0159(*)		p=0.7302(ns)	p= 0.0159(*)
FEMALE
Healthy
#10	23	Black	24.9	46	-	-
#11	25	Black	20.5	116	-	-
#12	27	Black	28.8	83	-	-
#13	29	White	24.1	94	-	-
#14	29	White	26.9	114	-	-
Average	26.6		25.04	90.6
GDM
#15	30	White	30.3	189	26	NPH
#16	39	White	33.8	173	15	NPH
#17	34	White	29.1	187	29	Metformin
#18	35	Asian	25.4	190	26	NPH
#19	38	Black	45.3	170	27	Glargine
Average	34.5		29.65	184.75	24
Female Healthy vs. GDM	0.0079(**)		p=0.0317(*)	p=0.0079(**)
GCT = 1-hour glucose challenge test; GA = gestational age
