## Supplementary material for "*O*-GlcNAc transferase contributes to sex-specific placental deregulation in gestational diabetes": Table S1

### Sheet: sup Table RANseq QC
Table S1: Quality control of RNA sequencing.
Sample ID	Total Reads	Total Mapped Reads	% Total Mapped Reads	Unique Mapped Reads	% Unique Mapped Reads	Yield (Mbases)	Mean Quality Score	% Bases >= 30
siOGT1	52550784	51700593	98.3822	49596466	94.3782	16189	35.53	91.76
siOGT2	48501609	47685027	98.3164	45730885	94.2874	14916	35.57	91.92
siOGT3	49035729	48090730	98.0728	45767896	93.3358	15089	35.54	91.79
siCtrl1	44510630	43999801	98.8523	42438573	95.3448	13627	35.7	92.62
siCtrl2	49268917	48405823	98.2482	46641730	94.6677	15169	35.55	91.83
siCtrl3	55110484	54211292	98.3684	52175317	94.674	16975	35.55	91.84
