## Supplementary material for "*O*-GlcNAc transferase contributes to sex-specific placental deregulation in gestational diabetes": Table S3

### Sheet: Tabls S3 GO enrichment
Table S3: GO enrichment analysis.
GO term ID	Description	AdjpValue	# genes in GO term	# genes common with siOGT
6996	cellular metabolic process	8.78e-40	4963	1487
43412	cellular macromolecule metabolic process	4.18e-37	3498	1107
43170	primary metabolic process	7.1e-34	5255	1531
44237	cellular process	1.94e-30	9300	2441
19538	macromolecule metabolic process	7.59e-30	4003	1203
31327	organelle organization	1.92e-22	1382	482
19222	cellular protein metabolic process	2.44e-21	2147	686
6464	protein metabolic process	7.8e-16	2601	778
50789	cellular component organization	1.07e-15	2558	766
10558	gene expression	1.83e-14	1257	416
31324	biosynthetic process	1.52e-13	1787	554
34612	translational elongation	1.75e-13	97	60
70727	macromolecule modification	2.21e-13	1610	506
48523	cellular biosynthetic process	5.45e-13	1678	522
44085	macromolecule localization	5.58e-13	1111	369
45934	protein localization	1.59e-12	920	314
10556	nucleic acid metabolic process	2.74e-12	1459	460
16568	nitrogen compound metabolic process	8.49e-12	2188	648
51641	cellular nitrogen compound metabolic process	9.29e-12	2069	617
45941	chromosome organization	3.04e-11	526	196
51246	establishment of protein localization	3.55e-11	766	265
9987	regulation of cellular process	3.91e-11	6201	1622
16071	cellular macromolecule biosynthetic process	4.22e-11	1030	338
46907	nucleobase, nucleoside, nucleotide and nucleic acid metabolic process	8.29e-11	1779	536
10608	macromolecule biosynthetic process	9.35e-11	1051	342
22604	protein transport	9.35e-11	755	260
10629	protein modification process	1.14e-10	1527	469
7049	post-translational protein modification	2.12e-10	1265	398
44238	regulation of biological process	2.86e-10	6529	1691
7264	translation	1.07e-09	286	118
10467	regulation of cellular metabolic process	1.2e-09	3731	1018
32259	chromatin modification	1.46e-09	313	126
16043	regulation of metabolic process	2.32e-09	3913	1060
44260	biological regulation	2.72e-09	6910	1771
51726	cellular localization	3.27e-09	976	314
44249	regulation of macromolecule metabolic process	3.49e-09	3372	926
44281	RNA metabolic process	5.86e-09	966	310
50794	regulation of gene expression	1.37e-08	2925	811
45449	negative regulation of metabolic process	1.48e-08	863	280
35466	negative regulation of macromolecule metabolic process	4.06e-08	801	261
6461	regulation of cellular component organization	8.01e-08	540	187
44248	negative regulation of cellular metabolic process	8.8e-08	785	255
10646	intracellular transport	9.3e-08	666	222
6414	regulation of primary metabolic process	1.04e-07	3549	957
22607	establishment of localization in cell	1.04e-07	864	276
9892	negative regulation of cellular process	2.08e-07	1842	530
60255	negative regulation of biological process	2.56e-07	2018	574
46777	cellular macromolecule localization	2.66e-07	436	155
31047	cellular protein localization	2.84e-07	433	154
65003	negative regulation of gene expression	3.37e-07	550	187
10941	chromatin organization	3.78e-07	414	148
34645	regulation of macromolecule biosynthetic process	4e-07	2874	786
7163	negative regulation of cellular biosynthetic process	4.88e-07	610	203
35194	negative regulation of biosynthetic process	7.24e-07	620	205
16070	positive regulation of cellular process	7.42e-07	2009	568
9057	cell cycle	7.51e-07	796	253
6974	negative regulation of macromolecule biosynthetic process	7.79e-07	592	197
16441	cellular response to stress	1.52e-06	622	204
31323	positive regulation of biological process	1.62e-06	2211	616
34330	intracellular protein transport	1.62e-06	364	131
19219	cellular component biogenesis	1.69e-06	1032	314
90304	regulation of nitrogen compound metabolic process	1.84e-06	3037	820
51173	cell cycle process	3.88e-06	582	191
34621	posttranscriptional regulation of gene expression	4.53e-06	241	93
34641	regulation of nucleobase, nucleoside, nucleotide and nucleic acid metabolic process	5.94e-06	3011	809
6259	mRNA metabolic process	7.04e-06	369	130
6807	regulation of cellular biosynthetic process	1.48e-05	3018	807
16310	negative regulation of nitrogen compound metabolic process	1.85e-05	561	182
51325	covalent chromatin modification	1.93e-05	147	62
122	histone modification	1.97e-05	144	61
23034	regulation of cell cycle	2.04e-05	450	151
8104	regulation of biosynthetic process	2.07e-05	3041	811
9890	small molecule metabolic process	2.47e-05	1362	392
16570	cellular response to stimulus	2.73e-05	992	296
70647	regulation of cellular protein metabolic process	2.75e-05	561	181
42325	cell cycle phase	2.97e-05	435	146
6338	negative regulation of nucleobase, nucleoside, nucleotide and nucleic acid metabolic process	3.2e-05	555	179
6888	mitotic cell cycle	3.91e-05	380	130
30029	cellular macromolecule catabolic process	4.79e-05	442	147
16573	regulation of transcription from RNA polymerase II promoter	4.9e-05	748	230
278	cellular component assembly	4.92e-05	911	273
51169	negative regulation of transcription	4.92e-05	493	161
15031	regulation of transcription	5.03e-05	2621	704
34504	RNA processing	5.43e-05	567	181
61024	protein amino acid acetylation	5.49e-05	56	30
10628	cytoskeleton organization	6.28e-05	448	148
6511	regulation of organelle organization	7.02e-05	245	90
51172	regulation of signaling pathway	7.5e-05	1008	297
51716	phosphate metabolic process	7.57e-05	947	281
32268	phosphorus metabolic process	7.57e-05	947	281
65009	macromolecule catabolic process	7.57e-05	504	163
10604	cellular catabolic process	7.73e-05	776	236
6357	response to organic substance	8.73e-05	876	262
22403	positive regulation of macromolecule metabolic process	8.76e-05	945	280
65008	sterol biosynthetic process	0.000102	34	21
44255	protein amino acid acylation	0.000109	66	33
23051	regulation of protein metabolic process	0.000125	638	198
6665	regulation of cell morphogenesis	0.000174	150	60
51056	regulation of translation	0.000174	150	60
51234	histone acetylation	0.000223	51	27
51336	protein targeting	0.000242	201	75
8360	RNA splicing	0.000245	287	100
43933	regulation of phosphorus metabolic process	0.000252	544	171
70271	regulation of phosphate metabolic process	0.000252	544	171
35556	regulation of gene expression, epigenetic	0.000264	92	41
9889	positive regulation of cellular metabolic process	0.000273	970	283
16569	catabolic process	0.000274	1005	292
32269	negative regulation of RNA metabolic process	0.000315	403	132
30036	negative regulation of transcription, DNA-dependent	0.000323	396	130
48814	response to protein stimulus	0.000366	118	49
33554	regulation of cell communication	0.000401	1158	330
16126	regulation of signal transduction	0.000406	775	231
31326	positive regulation of metabolic process	0.000414	1022	295
10033	regulation of signaling process	0.000448	780	232
60538	response to unfolded protein	0.000452	67	32
70302	posttranscriptional gene silencing	0.000456	22	15
6355	posttranscriptional gene silencing by RNA	0.000456	22	15
16050	establishment or maintenance of cell polarity	0.000489	53	27
87	M phase	0.000657	351	116
32879	gene silencing by miRNA	0.000688	18	13
6695	response to DNA damage stimulus	0.000731	399	129
31328	mRNA processing	0.000746	309	104
9893	protein amino acid phosphorylation	0.000795	657	198
51253	positive regulation of nitrogen compound metabolic process	0.000807	680	204
48872	alcohol metabolic process	0.000812	433	138
48205	protein localization in nucleus	0.000812	93	40
6793	phosphorylation	0.00103	786	231
32774	protein modification by small protein conjugation or removal	0.00109	255	88
70887	chromatin remodeling	0.00113	58	28
43069	in utero embryonic development	0.00115	217	77
51789	macromolecular complex assembly	0.00131	674	201
46483	histone H3 acetylation	0.0014	26	16
44092	transcription	0.00156	347	113
40029	macromolecular complex subunit organization	0.00157	722	213
16192	protein complex biogenesis	0.00158	506	156
60070	protein complex assembly	0.00158	506	156
6066	positive regulation of transcription	0.00165	578	175
8203	protein localization in organelle	0.00165	151	57
6473	regulation of apoptosis	0.00178	855	247
35467	organelle localization	0.00178	96	40
9966	positive regulation of nucleobase, nucleoside, nucleotide and nucleic acid metabolic process	0.00182	659	196
16265	nucleocytoplasmic transport	0.00186	145	55
6397	vesicle-mediated transport	0.00189	591	178
7167	canonical Wnt receptor signaling pathway	0.00189	37	20
22402	regulation of molecular function	0.00199	1064	300
30334	gene silencing	0.00221	66	30
6284	nuclear transport	0.00224	146	55
48518	intracellular signaling pathway	0.0023	1157	323
279	positive regulation of gene expression	0.00261	606	181
44087	negative regulation of protein metabolic process	0.00263	212	74
6643	actin filament-based process	0.00272	251	85
43967	protein amino acid autophosphorylation	0.00276	79	34
42981	regulation of phosphorylation	0.00287	520	158
40017	gene silencing by RNA	0.00292	38	20
16481	regulation of cell death	0.00293	870	249
48200	homeostasis of number of cells	0.00293	95	39
51100	negative regulation of cellular protein metabolic process	0.00297	199	70
6396	regulation of programmed cell death	0.00307	863	247
48585	cholesterol biosynthetic process	0.00313	25	15
51338	proteolysis involved in cellular protein catabolic process	0.00323	310	101
819	actin cytoskeleton organization	0.00337	235	80
7517	regulation of dephosphorylation	0.00344	33	18
6325	response to chemical stimulus	0.00359	1464	398
31532	protein ubiquitination	0.00368	190	67
6913	positive regulation of RNA metabolic process	0.00369	508	154
42592	RNA stabilization	0.00369	18	12
9888	mRNA stabilization	0.00369	18	12
9968	ER to Golgi vesicle-mediated transport	0.00431	39	20
10769	sterol metabolic process	0.00435	100	40
45935	DNA metabolic process	0.00457	518	156
16567	regulation of kinase activity	0.00457	383	120
6366	cellular protein catabolic process	0.00457	313	101
45859	regulation of cell cycle process	0.00457	140	52
7043	organelle fission	0.0046	241	81
51252	regulation of translational initiation	0.0048	45	22
31958	cell junction organization	0.00486	72	31
50773	cell junction assembly	0.0052	54	25
43549	negative regulation of molecular function	0.00557	374	117
30163	cell division	0.00557	315	101
8610	M phase of mitotic cell cycle	0.00557	239	80
6457	protein modification by small protein conjugation	0.00557	207	71
6285	ribonucleoprotein complex biogenesis	0.00557	193	67
6916	muscle tissue development	0.00557	131	49
48869	negative regulation of translational initiation	0.00557	14	10
45892	positive regulation of macromolecule biosynthetic process	0.00558	678	197
6606	nuclear division	0.00558	232	78
46519	mitosis	0.00558	232	78
45185	negative regulation of translation	0.00558	37	19
80135	regulation of canonical Wnt receptor signaling pathway	0.00601	40	20
51301	protein catabolic process	0.00604	338	107
31334	macromolecule methylation	0.00604	73	31
35304	methylation	0.00604	73	31
10551	transcription from RNA polymerase II promoter	0.0063	233	78
51603	regulation of transferase activity	0.00639	398	123
19220	positive regulation of cellular biosynthetic process	0.0066	723	208
34097	platelet-derived growth factor receptor signaling pathway	0.00671	19	12
9117	placenta blood vessel development	0.00671	19	12
6469	chromosome segregation	0.00681	83	34
6281	regulation of binding	0.00712	202	69
43487	cell projection assembly	0.00712	80	33
51254	cellular carbohydrate metabolic process	0.00747	381	118
16458	positive regulation of transcription, DNA-dependent	0.00775	502	150
6605	positive regulation of biosynthetic process	0.00828	734	210
55086	vesicle coating	0.00883	17	11
44282	regulation of cell shape	0.00895	59	26
9891	small GTPase mediated signal transduction	0.0099	291	93
70303	negative regulation of cell cycle	0.0099	176	61
6900	regulation of cytoskeleton organization	0.0104	145	52
16125	negative regulation of apoptosis	0.0107	377	116
51493	modification-dependent protein catabolic process	0.011	281	90
43066	modification-dependent macromolecule catabolic process	0.011	281	90
10648	maintenance of location in cell	0.0112	66	28
6950	hippo signaling cascade	0.0113	15	10
51239	lamellipodium assembly	0.0113	15	10
9792	Golgi vesicle transport	0.0115	132	48
30522	regulation of cyclin-dependent protein kinase activity	0.0117	60	26
45736	striated muscle tissue development	0.0119	122	45
34101	Ras protein signal transduction	0.0121	112	42
35303	negative regulation of cell death	0.0123	390	119
30866	cellular response to organic substance	0.0123	242	79
44262	RNA biosynthetic process	0.0125	297	94
9894	membrane lipid metabolic process	0.0133	86	34
44265	regulation of catalytic activity	0.0138	907	252
35329	ubiquitin-dependent protein catabolic process	0.014	276	88
18130	nucleus organization	0.014	31	16
9605	cortical actin cytoskeleton organization	0.014	13	9
48699	cortical cytoskeleton organization	0.014	13	9
22613	cellular macromolecular complex subunit organization	0.0141	354	109
51259	cell-cell junction assembly	0.0147	23	13
51276	localization	0.0152	2976	758
45947	lipid biosynthetic process	0.0155	340	105
6810	positive regulation of proteolysis	0.0155	37	18
30162	sister chromatid segregation	0.0155	37	18
34622	regulation of gene-specific transcription from RNA polymerase II promoter	0.016	155	54
6006	protein import into nucleus	0.016	74	30
51272	sphingoid metabolic process	0.016	52	23
9790	ceramide metabolic process	0.0161	46	21
61061	cell-cell junction organization	0.0161	43	20
48255	negative regulation of programmed cell death	0.0162	382	116
7166	regulation of translation, ncRNA-mediated	0.0162	5	5
50896	negative regulation of translation, ncRNA-mediated	0.0162	5	5
32501	negative regulation of translation involved in gene silencing by miRNA	0.0162	5	5
43433	establishment of organelle localization	0.0164	71	29
9166	epidermal growth factor receptor signaling pathway	0.0164	26	14
10627	regulation of cellular component biogenesis	0.0168	159	55
5996	protein homooligomerization	0.0169	104	39
45893	transcription, DNA-dependent	0.017	293	92
33673	protein folding	0.0178	170	58
30031	DNA repair	0.018	301	94
7173	regulation of gene-specific transcription	0.018	213	70
44257	regulation of hydrolase activity	0.0182	376	114
19751	negative regulation of binding	0.0184	78	31
9056	cell death	0.0185	700	198
6611	regulation of Wnt receptor signaling pathway	0.0188	88	34
34656	actin cytoskeleton reorganization	0.0188	21	12
48856	base-excision repair, AP site formation	0.0188	9	7
10557	cellular nitrogen compound biosynthetic process	0.0189	324	100
48513	apical junction assembly	0.0197	7	6
6304	negative regulation of kinase activity	0.0198	105	39
51188	negative regulation of stress-activated protein kinase signaling cascade	0.0198	16	10
45862	regulation of Ras protein signal transduction	0.0203	236	76
17148	regulation of intracellular protein kinase cascade	0.0208	325	100
43414	cellular macromolecular complex assembly	0.0212	314	97
16311	interphase of mitotic cell cycle	0.0212	102	38
51235	cholesterol metabolic process	0.0213	92	35
7169	sphingolipid metabolic process	0.0224	79	31
48193	regulation of small GTPase mediated signal transduction	0.0233	274	86
51170	Wnt receptor signaling pathway	0.0236	130	46
7519	interphase	0.0236	106	39
5975	negative regulation of gene-specific transcription	0.0242	86	33
1890	base-excision repair	0.0242	27	14
31325	death	0.0251	705	198
45786	negative regulation of transcription from RNA polymerase II promoter	0.0252	286	89
6753	membrane budding	0.0252	19	11
60548	response to extracellular stimulus	0.0259	264	83
10564	regulation of protein kinase activity	0.0261	369	111
6629	protein import	0.0266	117	42
51329	regulation of DNA binding	0.0267	159	54
60537	chordate embryonic development	0.0274	362	109
6446	embryonic development ending in birth or egg hatching	0.0277	366	110
60674	regulation of anatomical structure morphogenesis	0.0277	302	93
9259	regulation of chromosome organization	0.0277	42	19
23057	mitotic sister chromatid segregation	0.0277	36	17
8219	anti-apoptosis	0.0284	199	65
43122	nuclear import	0.0286	77	30
6997	microtubule-based process	0.0299	247	78
51179	regulation of cellular component movement	0.0313	240	76
16044	nuclear export	0.0316	58	24
10553	cell cycle arrest	0.0328	108	39
6508	regulation of mRNA stability	0.0328	25	13
9607	vesicle targeting, to, from or within Golgi	0.033	12	8
32502	negative regulation of cyclin-dependent protein kinase activity	0.033	12	8
16055	cellular protein complex assembly	0.0331	150	51
44270	regulation of dendrite morphogenesis	0.0335	17	10
33043	lipid metabolic process	0.0338	829	228
43086	erythrocyte homeostasis	0.035	49	21
1944	cellular response to biotic stimulus	0.035	49	21
51650	negative regulation of gene-specific transcription from RNA polymerase II promoter	0.0355	65	26
6730	negative regulation of DNA binding	0.0355	65	26
19318	skeletal muscle tissue development	0.0355	65	26
6672	positive regulation of cellular component organization	0.0357	223	71
40012	DNA modification	0.0365	43	19
51656	monosaccharide metabolic process	0.0371	216	69
9991	dephosphorylation	0.0381	144	49
34470	regulation of cell morphogenesis involved in differentiation	0.0387	92	34
51247	maintenance of protein location in cell	0.0393	59	24
45664	protein ubiquitination involved in ubiquitin-dependent protein catabolic process	0.0394	20	11
45595	response to tumor necrosis factor	0.0394	20	11
7265	negative regulation of signaling pathway	0.0406	265	82
48583	Golgi transport vesicle coating	0.0412	10	7
22008	positive regulation of smooth muscle cell migration	0.0412	10	7
7399	COPI coating of Golgi vesicle	0.0412	10	7
7010	intracellular signal transduction	0.0441	834	228
30111	ncRNA processing	0.0442	192	62
61008	maintenance of location	0.0442	86	32
19941	regulation of catabolic process	0.0444	281	86
51186	protein export from nucleus	0.0444	15	9
80134	ribonucleotide catabolic process	0.0444	15	9
51640	carbohydrate metabolic process	0.0459	523	149
31344	hepaticobiliary system development	0.046	63	25
32507	negative regulation of protein kinase activity	0.0463	100	36
14910	tetrapyrrole biosynthetic process	0.0463	26	13
50767	porphyrin biosynthetic process	0.0463	26	13
8202	regulation of RNA stability	0.0463	26	13
30030	histone H4 acetylation	0.0463	26	13
45974	transmembrane receptor protein tyrosine kinase signaling pathway	0.0464	222	70
7017	regulation of I-kappaB kinase/NF-kappaB cascade	0.0467	128	44
10741	polyol metabolic process	0.0467	44	19
6903	steroid hormone receptor signaling pathway	0.0477	60	24
32582	glucose metabolic process	0.0484	146	49
10975	positive regulation of protein complex assembly	0.0488	32	15
7275	regulation of protein amino acid dephosphorylation	0.0492	8	6
48731	corticosteroid receptor signaling pathway	0.0492	8	6
90046	negative regulation of transcription factor activity	0.0499	57	23
51090	negative regulation of transcription regulator activity	0.0499	57	23
71216	negative regulation of transferase activity	0.05	111	39
43254	skeletal muscle organ development	0.0517	67	26
14911	regulation of protein complex assembly	0.0521	94	34
6350	cellular lipid metabolic process	0.0555	546	154
35278	regulation of cell migration	0.058	217	68
7067	negative regulation of cell communication	0.0583	330	98
6796	regulation of developmental process	0.06	793	216
43488	one-carbon metabolic process	0.0633	127	43
60284	establishment of vesicle localization	0.0633	33	15
43297	hexose metabolic process	0.064	185	59
51270	regulation of cell projection organization	0.0725	128	43
30154	Golgi vesicle budding	0.0735	11	7
30518	intracellular receptor mediated signaling pathway	0.0762	76	28
34655	vesicle targeting	0.0813	22	11
14706	small molecule catabolic process	0.0817	266	80
48008	positive regulation of protein metabolic process	0.0826	308	91
43067	cellular response to chemical stimulus	0.0912	402	115
43489	cellular membrane organization	0.0939	383	110
6901	positive regulation of cellular protein metabolic process	0.0963	291	86
42221	membrane organization	0.0994	384	110
51101	regulation of transcription regulator activity	0.0994	138	45
43009	regulation of transcription factor activity	0.0994	138	45
6308	tetrapyrrole metabolic process	0.101	38	16
31399	vesicle localization	0.101	38	16
1568	porphyrin metabolic process	0.101	38	16
51960	regulation of dendrite development	0.108	20	10
51168	positive regulation of cell migration	0.109	128	42
33013	vesicle organization	0.119	55	21
70	positive regulation of cellular component movement	0.133	137	44
9059	establishment of localization	0.141	2604	649
51098	negative regulation of catalytic activity	0.141	300	87
30032	vasculature development	0.148	275	80
35195	embryonic development	0.153	603	163
33014	steroid biosynthetic process	0.156	85	29
10468	regulation of RNA metabolic process	0.158	1854	468
71310	muscle structure development	0.165	265	77
30865	regulation of locomotion	0.165	242	71
17038	ribonucleotide metabolic process	0.165	140	44
30335	negative regulation of intracellular protein kinase cascade	0.165	54	20
33044	regulation of cellular response to stress	0.17	133	42
43623	negative regulation of signal transduction	0.17	122	39
22603	positive regulation of locomotion	0.174	137	43
48285	regulation of protein modification process	0.177	368	103
32270	DNA catabolic process	0.177	58	21
79	blood vessel development	0.182	267	77
32446	enzyme linked receptor protein signaling pathway	0.183	349	98
90048	maintenance of protein location	0.189	69	24
43687	transport	0.191	2570	637
50793	regulation of proteolysis	0.204	66	23
48199	negative regulation of signaling process	0.205	124	39
34613	regulation of biological quality	0.208	1537	389
50790	regulation of cell development	0.214	250	72
40033	muscle organ development	0.214	219	64
51130	regulation of neuron projection development	0.214	106	34
48194	heterocycle biosynthetic process	0.219	63	22
9261	placenta development	0.22	88	29
280	heterocycle metabolic process	0.225	337	94
6694	nucleotide catabolic process	0.225	46	17
51260	regulation of neurogenesis	0.231	209	61
23033	regulation of smooth muscle cell migration	0.231	20	9
6351	steroid metabolic process	0.28	208	60
34329	cell projection organization	0.304	363	99
7050	negative regulation of response to stimulus	0.349	127	38
8380	proteolysis	0.35	728	188
44271	protein oligomerization	0.352	190	54
6779	regulation of stress-activated protein kinase signaling cascade	0.38	84	26
10605	regulation of transcription, DNA-dependent	0.386	1805	445
51648	nucleobase, nucleoside, nucleotide and nucleic acid catabolic process	0.404	55	18
6778	nucleobase, nucleoside and nucleotide catabolic process	0.404	55	18
46578	regulation of neuron differentiation	0.424	170	48
1701	regulation of cell differentiation	0.438	554	143
45216	regulation of nervous system development	0.449	227	62
65007	signaling pathway	0.488	2100	511
43392	response to cytokine stimulus	0.488	107	31
43632	nucleotide metabolic process	0.517	279	74
51651	nucleoside phosphate metabolic process	0.517	279	74
51174	regulation of localization	0.561	728	182
51649	response to stress	0.567	1774	426
43543	homeostatic process	0.567	773	191
6417	tissue development	0.567	752	184
7059	nucleobase, nucleoside and nucleotide metabolic process	0.567	302	78
42787	cofactor biosynthetic process	0.567	100	28
51348	cellular nitrogen compound catabolic process	0.567	68	19
51171	regulation of multicellular organismal process	0.6	1067	257
32583	cofactor metabolic process	0.604	205	52
60828	regulation of response to stress	0.667	321	79
80090	cellular developmental process	0.713	1712	401
43966	response to external stimulus	0.713	548	130
6468	generation of neurons	0.744	591	139
51248	response to biotic stimulus	0.766	447	105
33036	developmental process	0.797	3234	751
48519	cell differentiation	0.822	1665	384
33365	regulation of response to stimulus	0.847	526	120
6986	neurogenesis	0.854	634	144
6886	nervous system development	0.892	1153	261
6139	anatomical structure development	0.917	2657	603
45184	multicellular organismal development	0.928	2967	672
6412	system development	0.947	2421	545
51128	organ development	0.948	1793	401
44267	multicellular organismal process	1	4371	850
9058	response to stimulus	1	3628	735
48522	cell surface receptor linked signaling pathway	1	1282	268
