## Supplementary material for "*O*-GlcNAc transferase contributes to sex-specific placental deregulation in gestational diabetes": Table S4

### Sheet: venn_resultsiOGT_allstudy
Table S4: Genes commonly deregulated with other GDM studies.
Studies	total	Genes
Enquobahrie et al., 2009 Radaelli et al., 2003 Zhao et al., 2011 siOGT	1	LEP
Enquobahrie et al., 2009 Radaelli et al., 2003 Yang et al., 2021 siOGT	1	MIF
Radaelli et al., 2003 Zhao et al., 2011 siOGT	1	COL1A1
Radaelli et al., 2003 Yang et al., 2021 siOGT	2	DNAJB9
		FSTL3
Enquobahrie et al., 2009 Yang et al., 2021 siOGT	1	CPVL
Radaelli et al., 2003 siOGT	18	TANK
		CREB1
		NCOA1
		CDC42EP4
		MYL9
		KTN1
		NID1
		TUBGCP3
		LEPR
		EFNB2
		GATA3
		SH3BP5
		CAPZA2
		YWHAE
		CNN3
		DNAJC3
		CALR
		VCL
Enquobahrie et al., 2009 siOGT	17	RPS29
		FXYD5
		PROCR
		POLG2
		CLDN7
		SMPD1
		PPIB
		FOSL2
		CEBPA
		HDGF
		GDF15
		INHA
		SRI
		GBA
		KIF1C
		FERMT1
		RPS7
Zhao et al., 2011 siOGT	25	PNCK
		COL7A1
		PCSK6
		SULF2
		TYMS
		CA12
		EGFR
		PDXK
		LSS
		DDIT4
		TLE6
		SFRP1
		CCND1
		C1QTNF6
		APOD
		F2R
		EMILIN2
		ERRFI1
		RDH13
		NOTUM
		TFRC
		TTLL12
		LYPD5
		SEMA5A
		IL2RB
Yang et al., 2021 siOGT	34	DUSP5
		MUC15
		KLF2
		SLC38A9
		B2M
		OLR1
		SQLE
		LGALS3
		LPIN2
		PLEKHB2
		MSMO1
		FOSB
		HLA-C
		KCNQ1OT1
		MAP3K8
		DUSP1
		SERPINE2
		NUCB2
		HSPH1
		PEG10
		SAR1B
		UBB
		SEC11C
		HEXIM1
		GAA
		IER3
		SELENOW
		DNAJA1
		ISYNA1
		HSP90AA1
		SLC16A3
		RPL23
		SERPINE1
		HSPA1B
Radaelli et al., 2003 Yang et al., 2021 Zhao et al., 2011	2	HSPA1A
		S100A8
Enquobahrie et al., 2009 Radaelli et al., 2003	2	FLT1
		IFI30
Radaelli et al., 2003 Zhao et al., 2011	7	LAMA3
		THBS1
		PTX3
		CTGF
		MMP12
		DEFA1
		FBLN1
Radaelli et al., 2003 Yang et al., 2021	3	GPNMB
		ISG15
		FN1
Enquobahrie et al., 2009 Zhao et al., 2011	2	COL17A1
		BHLHB2
Yang et al., 2021 Zhao et al., 2011	1	DEFA3
Radaelli et al., 2003	83	ARTS-1
		MMRN
		ANXA3
		MYBPC1
		FST
		CDH11
		GNGT1
		MMP1
		STCH
		MMP14
		SMARCA4
		KLF5
		HPSE
		CALD1
		ACTN1
		WSX1
		ITGB5
		MEF2C
		CXCL14
		ADD3
		CAPN3
		TIMP3
		TAGLN2
		HSP105B
		COL4A3
		PEX1
		IL1RL1
		THBD
		PRG1
		MCAM
		NET-2
		KRT6A
		ID4
		PLA2G5
		IFNG
		LOC57826
		IL8RB
		KRT6B
		MIG-6
		STXBP3
		ZFHX1B
		N-PAC
		ICAP-1A
		TCF8
		TNFRSF8
		DSPG3
		GFR
		AMFR
		DKFZP434F0318
		ADAM28
		GBP1
		ISGF3G
		LOC136442
		TM4SF1
		GFRA1
		TGFB1I1
		XLKD1
		BMP5
		CRTL1
		PLAU
		CRYM
		FBN2
		PLA2G2A
		DKFZp434N0650
		ENDO180
		NRIP1
		F11
		EMP1
		CTSS
		zizimin1
		MYH10
		ANGPT2
		TAGLN
		RORA
		S100A4
		LAMB1
		VEGF
		ACTG2
		ITGB3
		LSR68
		ACTA2
		MADH5
		CRI1
Zhao et al., 2011	201	BBOX1
		XDH
		EDN1
		LOC390712
		TMC4
		CPXM2
		SLC2A5
		C14orf78
		NR4A2
		C22orf8
		KIAA1199
		ALDOC
		LOC126767
		ID1
		GKN1
		KISS1R
		MT1G
		CYP19A1
		OMD
		SNCAIP
		UPK1B
		HOXA5
		IGFBP2
		MUC20
		BGN
		SCGB1D2
		HLA-DQA1
		AL133627
		GNLY
		NLGN4X
		LOC149134
		HMHA1
		PCDH20
		C1QR1
		ADAMTS8
		C14orf37
		MEOX2
		LOC652493
		MOCOS
		RASGRP3
		CETP
		DKFZP586H2123
		GAS1
		CXCL10
		SYDE1
		TMEM16C
		CHURC1
		UST
		SERPINA3
		HLA-DRB3
		CPXM
		NDP
		AOX1
		SERPINA5
		LOC652694
		SLC5A8
		CYP4B1
		FOLR3
		ANKRD37
		HSPB6
		LAMA2
		AV737943
		EPDR1
		TMEM118
		AW972870
		FCGR2B
		PRL
		CTSW
		NNAT
		CR600638
		ALDH1A2
		CNR1
		CHKB
		HECW2
		STC1
		LOC619383
		ABCC3
		KCNK17
		LOC649923
		TM4SF18
		ABI3BP
		CAMP
		DARC
		IGJ
		TMEM100
		HIST1H2BG
		IL1R2
		CST6
		CXCL1
		WBSCR27
		AB074162
		MSLN
		KIAA0367
		FABP4
		HSD11B1
		RBP1
		BX109928
		KLHL3
		TFF3
		MUM1L1
		HOXA13
		GHR
		C3
		KIR2DL4
		STARD13
		ERAF
		FCGBP
		MGST1
		PAEP
		RUTBC2
		DUSP14
		WNT5A
		PTGS2
		CD2
		CTSK
		LRCH4
		BMP2
		USMG5
		COL8A1
		OR7D2
		PRDM1
		FAM63A
		LUM
		C1S
		KIAA1644
		ISLR
		IGFBP6
		LOC642113
		FCGR3B
		HLA-G
		SYT8
		PLA2G7
		FLJ14834
		LOC653600
		BX092996
		SPRR2G
		IL1B
		X00437
		LOC389517
		LOC440895
		VNN2
		SOX18
		CFD
		LOC653879
		CILP
		GIMAP8
		NR2F1
		DEFB1
		AADAC
		DACH1
		TMEM45A
		BU151653
		PTPRB
		COX7B2
		LOC342897
		LOC89944
		JAG1
		GZMK
		MNDA
		NKG7
		WT1
		RORB
		GABRB1
		CD248
		SCGN
		TNMD
		SLPI
		LOC647450
		CD300LG
		IL15
		AGTR1
		CCK
		KCNK12
		SCGB2A1
		FLJ35258
		BQ438671
		HPD
		MOXD1
		AFF2
		SPOCK
		SCARA5
		KIR2DL3
		GZMA
		NPAL3
		KRT6E
		DKK1
		FLJ23191
		OAF
		NRBP2
		FCN3
		TARP
		PAPLN
		AK024261
		LOC651894
		BU536065
		IGFBP4
		MLPH
		SNF1LK
		FLJ34443
		MMP9
		DHRS2
Yang et al., 2021	58	TMSB10
		CHORDC1
		CGA
		HBG2
		CEP85
		SRSF3
		ARMCX3
		HBB
		NABP1
		GPC3
		S100A12
		KISS1
		THUMPD3-AS1
		HMGB1
		DEPDC1B
		FTL
		HSPA6
		SPESP1
		SDC1
		CLU
		CAV1
		SNHG8
		CTNNAL1
		CSRP2
		TMEM150A
		AC093827.4
		TFPI2
		JUN
		HBA2
		S100A9
		HSPB1
		SERPINB9
		LDHB
		HSPA8
		ZFP36
		SLC5A3
		POU2F2
		AC126175.1
		HSP90AB1
		HSPE1
		KRT19
		ZFAND2A
		DNAJB1
		SMAGP
		SERINC2
		RSRP1
		PLEKHA1
		FBN1
		CCND3
		SIGLEC6
		LGALS16
		MLLT1
		DDIT3
		METRNL
		DLX5
		ATP6V1G1
		MEST
		HBA1
